# Sexual dimorphism of synaptonemal complex length among populations of threespine stickleback fish

**DOI:** 10.1101/2020.07.30.228825

**Authors:** Barquiesha S. Madison, Shivangi Nath, Mary K. Flanagan, Brittany A. Dorsey, Michael A. White

## Abstract

Crossover frequencies often differ substantially between sexes (i.e. heterochiasmy). Although this phenomenon is widespread throughout taxa, the mechanisms that lead to heterochiasmy remain unclear. One pattern that has emerged is that the overall length of the synaptonemal complex likely has a direct influence on the total number of crossovers in each sex. However, this has only been investigated in a handful of species. The threespine stickleback fish (*Gasterosteus aculeatus*) is an excellent species to explore whether synaptonemal complex length is associated with differences in the total number of crossovers, as females have much longer linkage maps than males. We used an immunocytological approach to quantify synaptonemal complex length in late pachytene female and male meiocytes in two different populations of threespine stickleback fish. Overall, the freshwater population had shorter synaptonemal complex lengths than the marine population. In both populations we observed sexual dimorphism, with females possessing longer axes. Our results support a model where chromosome axis length determines overall crossover frequency and establish the threespine stickleback as a useful species to explore the mechanistic basis of heterochiasmy as well as the genetic basis underlying variation in synaptonemal complex length.
