## Supplementary material for "Sexual dimorphism of synaptonemal complex length among populations of threespine stickleback fish": Table S3

### Sheet: Sheet1
Table S3. SC length for each chromosome from the Port Gardner Bay population.
Sex	Slide ID	Meiocyte Number	Chromosome SC Length
Female	28	1	8.34073
Female	28	1	12.4216
Female	28	1	12.7222
Female	28	1	7.65001
Female	28	1	8.77547
Female	28	1	10.2804
Female	28	1	8.16966
Female	28	1	10.744
Female	28	1	16.5366
Female	28	1	17.7002
Female	28	1	11.3795
Female	28	1	8.81351
Female	28	1	14.5716
Female	28	1	7.58381
Female	28	1	13.7288
Female	28	1	17.4617
Female	28	1	10.4325
Female	28	1	10.4022
Female	28	1	10.6939
Female	28	1	12.2471
Female	28	1	8.63007
Female	30	1	5.9283
Female	30	1	9.89896
Female	30	1	11.9953
Female	30	1	14.0037
Female	30	1	11.8008
Female	30	1	16.7507
Female	30	1	9.32183
Female	30	1	9.522
Female	30	1	10.1789
Female	30	1	6.9729
Female	30	1	12.7647
Female	30	1	9.38232
Female	30	1	11.0851
Female	30	1	4.79005
Female	30	1	7.34684
Female	30	1	14.949
Female	30	1	10.151
Female	30	1	11.8903
Female	30	1	12.618
Female	30	1	7.44724
Female	30	1	10.7755
Female	29	2	5.33309
Female	29	2	6.51467
Female	29	2	7.20716
Female	29	2	5.39971
Female	29	2	6.30286
Female	29	2	6.05883
Female	29	2	9.00963
Female	29	2	13.2499
Female	29	2	8.74159
Female	29	2	12.9456
Female	29	2	14.4912
Female	29	2	11.7818
Female	29	2	11.6185
Female	29	2	13.5395
Female	29	2	8.74907
Female	29	2	10.5922
Female	29	2	8.51315
Female	29	2	10.9507
Female	29	2	12.3471
Female	29	2	14.3382
Female	29	2	6.89776
Female	29	1	14.7367
Female	29	1	10.666
Female	29	1	11.4885
Female	29	1	14.8092
Female	29	1	11.5062
Female	29	1	15.4454
Female	29	1	6.23687
Female	29	1	9.82714
Female	29	1	8.20282
Female	29	1	6.91979
Female	29	1	15.3703
Female	29	1	7.06758
Female	29	1	7.35734
Female	29	1	5.54802
Female	29	1	6.43527
Female	29	1	8.77298
Female	29	1	3.8976
Female	29	1	14.7264
Female	29	1	15.3233
Female	29	1	14.2137
Female	29	1	9.41163
Female	27	1	7.44475
Female	27	1	7.76049
Female	27	1	7.08587
Female	27	1	10.7144
Female	27	1	10.219
Female	27	1	8.42408
Female	27	1	6.78209
Female	27	1	11.8463
Female	27	1	12.2516
Female	27	1	13.0651
Female	27	1	10.3113
Female	27	1	5.78913
Female	27	1	7.69886
Female	27	1	8.20126
Female	27	1	7.32897
Female	27	1	7.63484
Female	27	1	7.84935
Female	27	1	5.57784
Female	27	1	5.73759
Female	27	1	8.72112
Female	27	1	6.50054
Female	25	1	13.1183
Female	25	1	8.05555
Female	25	1	6.75693
Female	25	1	6.7956
Female	25	1	7.55845
Female	25	1	9.01794
Female	25	1	8.23597
Female	25	1	15.4478
Female	25	1	9.70596
Female	25	1	6.74384
Female	25	1	15.1181
Female	25	1	7.85039
Female	25	1	8.48623
Female	25	1	7.00876
Female	25	1	12.0249
Female	25	1	7.80767
Female	25	1	7.07496
Female	25	1	13.1132
Female	25	1	8.15168
Female	25	1	8.90923
Female	25	1	9.03603
Female	23	1	14.793
Female	23	1	13.2493
Female	23	1	14.5635
Female	23	1	12.2645
Female	23	1	15.4718
Female	23	1	5.80036
Female	23	1	10.0871
Female	23	1	11.0137
Female	23	1	9.7307
Female	23	1	11.2598
Female	23	1	7.12537
Female	23	1	10.9497
Female	23	1	7.85382
Female	23	1	11.0812
Female	23	1	12.3754
Female	23	1	9.20294
Female	23	1	5.90356
Female	23	1	8.67528
Female	23	1	11.8277
Female	23	1	9.30874
Female	23	1	9.09662
Female	22	1	5.80306
Female	22	1	6.0553
Female	22	1	6.88934
Female	22	1	8.18224
Female	22	1	4.99427
Female	22	1	7.61
Female	22	1	11.3427
Female	22	1	8.13755
Female	22	1	6.14634
Female	22	1	6.41251
Female	22	1	5.79828
Female	22	1	7.71185
Female	22	1	6.81857
Female	22	1	9.23568
Female	22	1	7.32595
Female	22	1	14.8049
Female	22	1	8.83378
Female	22	1	9.04444
Female	22	1	7.68358
Female	22	1	5.9892
Female	22	1	7.02185
Female	18	1	6.93694
Female	18	1	7.43072
Female	18	1	11.048
Female	18	1	11.4045
Female	18	1	8.84781
Female	18	1	7.39299
Female	18	1	8.01158
Female	18	1	6.41178
Female	18	1	6.04948
Female	18	1	9.33275
Female	18	1	5.73707
Female	18	1	7.53714
Female	18	1	10.1269
Female	18	1	6.03098
Female	18	1	6.12358
Female	18	1	12.6382
Female	18	1	7.25705
Female	18	1	5.45406
Female	18	1	8.35591
Female	18	1	9.71739
Female	18	1	6.00385
Female	16	1	21.3179
Female	16	1	6.66101
Female	16	1	7.48299
Female	16	1	10.2084
Female	16	1	6.7189
Female	16	1	3.78691
Female	16	1	5.37767
Female	16	1	6.8856
Female	16	1	6.59667
Female	16	1	7.69813
Female	16	1	8.35227
Female	16	1	12.1241
Female	16	1	9.13362
Female	16	1	17.9743
Female	16	1	17.3582
Female	16	1	10.7075
Female	16	1	12.933
Female	16	1	23.6039
Female	16	1	10.9329
Female	16	1	12.9472
Female	16	1	8.35009
Female	13	1	7.35163
Female	13	1	7.44735
Female	13	1	7.37314
Female	13	1	7.38914
Female	13	1	8.41754
Female	13	1	7.01208
Female	13	1	9.44198
Female	13	1	9.71687
Female	13	1	6.43267
Female	13	1	12.12
Female	13	1	12.595
Female	13	1	8.73245
Female	13	1	7.92127
Female	13	1	8.25322
Female	13	1	7.12007
Female	13	1	8.48748
Female	13	1	9.80116
Female	13	1	12.1807
Female	13	1	9.12676
Female	13	1	15.0575
Female	13	1	9.37442
Male	34	3	7.22067
Male	34	3	6.14084
Male	34	3	6.02298
Male	34	3	7.69543
Male	34	3	4.8654
Male	34	3	5.31261
Male	34	3	4.66928
Male	34	3	4.3101
Male	34	3	7.52831
Male	34	3	5.0532
Male	34	3	5.50322
Male	34	3	5.59447
Male	34	3	6.61174
Male	34	3	3.06221
Male	34	3	4.87548
Male	34	3	4.99188
Male	34	3	4.73788
Male	34	3	4.71169
Male	34	3	3.49206
Male	34	3	3.37826
Male	34	3	8.22152
Male	34	2	5.16212
Male	34	2	5.80576
Male	34	2	6.21151
Male	34	2	13.3421
Male	34	2	8.53924
Male	34	2	3.35238
Male	34	2	6.17877
Male	34	2	6.52257
Male	34	2	5.44242
Male	34	2	4.88587
Male	34	2	4.23797
Male	34	2	6.03233
Male	34	2	6.47113
Male	34	2	5.76107
Male	34	2	7.98841
Male	34	2	5.03917
Male	34	2	3.61262
Male	34	2	4.27102
Male	34	2	4.91466
Male	34	2	4.8179
Male	34	2	4.30625
Male	34	1	4.31207
Male	34	1	5.82395
Male	34	1	7.49879
Male	34	1	4.68352
Male	34	1	7.10988
Male	34	1	5.65818
Male	34	1	5.47485
Male	34	1	3.43293
Male	34	1	3.09671
Male	34	1	6.30328
Male	34	1	5.68042
Male	34	1	5.08355
Male	34	1	4.13352
Male	34	1	4.69631
Male	34	1	5.4947
Male	34	1	8.9957
Male	34	1	7.89196
Male	34	1	6.09594
Male	34	1	8.59255
Male	34	1	8.00857
Male	34	1	8.50837
Male	32	3	4.28142
Male	32	3	5.30887
Male	32	3	9.50184
Male	32	3	7.65344
Male	32	3	6.8566
Male	32	3	7.83584
Male	32	3	5.22916
Male	32	3	8.81341
Male	32	3	4.27778
Male	32	3	4.44978
Male	32	3	7.34477
Male	32	3	4.58344
Male	32	3	4.3789
Male	32	3	4.67334
Male	32	3	4.30968
Male	32	3	5.82011
Male	32	3	8.31735
Male	32	3	5.30399
Male	32	3	7.82887
Male	32	3	5.5292
Male	32	3	5.69341
Male	32	2	4.8284
Male	32	2	4.9261
Male	32	2	4.85168
Male	32	2	5.31365
Male	32	2	4.95644
Male	32	2	6.36803
Male	32	2	4.51152
Male	32	2	7.65926
Male	32	2	5.92726
Male	32	2	7.42718
Male	32	2	6.70954
Male	32	2	4.42567
Male	32	2	3.3925
Male	32	2	5.7592
Male	32	2	5.56922
Male	32	2	2.90236
Male	32	2	5.33382
Male	32	2	4.60921
Male	32	2	5.86344
Male	32	2	3.85676
Male	32	2	5.92736
Male	32	1	5.49356
Male	32	1	10.7347
Male	32	1	4.92402
Male	32	1	5.83642
Male	32	1	5.63864
Male	32	1	4.42993
Male	32	1	7.14782
Male	32	1	4.48107
Male	32	1	4.29659
Male	32	1	4.93961
Male	32	1	8.29978
Male	32	1	3.67082
Male	32	1	7.4144
Male	32	1	9.37401
Male	32	1	4.33099
Male	32	1	3.52709
Male	32	1	4.22041
Male	32	1	4.73861
Male	32	1	7.13701
Male	32	1	4.63353
Male	32	1	4.987
Male	31	3	6.18012
Male	31	3	5.83039
Male	31	3	4.94678
Male	31	3	4.33317
Male	31	3	5.33714
Male	31	3	5.30856
Male	31	3	5.05351
Male	31	3	6.22866
Male	31	3	5.50904
Male	31	3	5.71119
Male	31	3	5.56132
Male	31	3	7.6894
Male	31	3	7.56198
Male	31	3	4.95062
Male	31	3	7.12714
Male	31	3	7.90817
Male	31	3	8.55181
Male	31	3	5.9417
Male	31	3	6.05717
Male	31	3	5.48836
Male	31	3	5.70027
Male	31	2	4.99999
Male	31	2	10.3296
Male	31	2	12.3915
Male	31	2	5.55966
Male	31	2	5.91302
Male	31	2	5.76398
Male	31	2	4.5534
Male	31	2	3.57375
Male	31	2	4.79992
Male	31	2	6.13366
Male	31	2	4.12209
Male	31	2	4.07896
Male	31	2	8.36069
Male	31	2	4.04206
Male	31	2	4.02471
Male	31	2	8.44716
Male	31	2	4.51703
Male	31	2	6.69219
Male	31	2	4.48387
Male	31	2	4.82611
Male	31	2	5.11276
Male	31	1	8.95912
Male	31	1	3.85696
Male	31	1	4.95343
Male	31	1	9.35301
Male	31	1	5.22032
Male	31	1	4.6829
Male	31	1	7.00803
Male	31	1	4.74515
Male	31	1	7.50565
Male	31	1	4.67115
Male	31	1	7.9856
Male	31	1	8.54953
Male	31	1	4.83963
Male	31	1	5.16576
Male	31	1	6.19561
Male	31	1	6.25599
Male	31	1	4.57045
Male	31	1	11.2664
Male	31	1	5.92809
Male	31	1	6.67639
Male	31	1	6.34547
Male	30	1	4.87995
Male	30	1	4.08987
Male	30	1	6.02506
Male	30	1	6.18189
Male	30	1	5.26345
Male	30	1	4.87985
Male	30	1	5.55986
Male	30	1	9.59018
Male	30	1	5.71462
Male	30	1	5.59707
Male	30	1	5.6295
Male	30	1	7.35298
Male	30	1	7.88479
Male	30	1	3.50152
Male	30	1	7.71393
Male	30	1	5.42548
Male	30	1	6.05052
Male	30	1	5.07835
Male	30	1	4.2333
Male	30	1	5.22718
Male	30	1	8.61771
Male	8	1	5.43629
Male	8	1	3.82443
Male	8	1	5.60933
Male	8	1	3.9637
Male	8	1	3.91464
Male	8	1	4.32538
Male	8	1	4.67354
Male	8	1	3.98854
Male	8	1	3.52501
Male	8	1	4.36009
Male	8	1	3.65409
Male	8	1	4.92797
Male	8	1	5.90315
Male	8	1	4.06919
Male	8	1	12.3455
Male	8	1	4.92287
Male	8	1	8.37638
Male	8	1	5.49771
Male	8	1	5.08823
Male	8	1	4.59612
Male	8	1	4.4291
Male	5	3	8.82422
Male	5	3	8.78639
Male	5	3	4.23704
Male	5	3	7.54982
Male	5	3	9.52772
Male	5	3	5.60029
Male	5	3	11.2012
Male	5	3	7.35131
Male	5	3	6.00261
Male	5	3	10.9056
Male	5	3	6.42436
Male	5	3	4.71699
Male	5	3	4.0034
Male	5	3	6.16661
Male	5	3	4.07491
Male	5	3	8.67248
Male	5	3	2.99725
Male	5	3	5.55727
Male	5	3	7.05386
Male	5	3	5.57389
Male	5	3	6.49804
Male	5	2	8.97564
Male	5	2	4.53095
Male	5	2	7.0708
Male	5	2	9.60723
Male	5	2	8.8528
Male	5	2	5.70277
Male	5	2	4.94699
Male	5	2	3.7417
Male	5	2	5.43068
Male	5	2	4.71273
Male	5	2	5.07544
Male	5	2	6.07962
Male	5	2	6.44837
Male	5	2	4.42848
Male	5	2	7.02341
Male	5	2	5.13053
Male	5	2	4.50289
Male	5	2	5.04447
Male	5	2	5.28559
Male	5	2	4.18029
Male	5	2	5.53263
Male	5	1	8.14867
Male	5	1	5.57296
Male	5	1	10.4089
Male	5	1	9.50766
Male	5	1	5.35845
Male	5	1	8.43261
Male	5	1	6.76452
Male	5	1	10.5882
Male	5	1	15.029
Male	5	1	13.0623
Male	5	1	6.21546
Male	5	1	6.65508
Male	5	1	5.91801
Male	5	1	10.4832
Male	5	1	5.42496
Male	5	1	4.61275
Male	5	1	6.13844
Male	5	1	4.75679
Male	5	1	10.1502
Male	5	1	7.00512
Male	5	1	5.85128
Male	3	1	4.08717
Male	3	1	1.69061
Male	3	1	7.77504
Male	3	1	4.63998
Male	3	1	5.66567
Male	3	1	5.04676
Male	3	1	5.05403
Male	3	1	6.92291
Male	3	1	5.03844
Male	3	1	7.42427
Male	3	1	7.24821
Male	3	1	3.98137
Male	3	1	7.20976
Male	3	1	6.74051
Male	3	1	4.84721
Male	3	1	4.19391
Male	3	1	4.03437
Male	3	1	5.3388
Male	3	1	4.12126
Male	3	1	4.11055
Male	3	1	7.15738
Male	2	1	7.78439
Male	2	1	5.74642
Male	2	1	7.45026
Male	2	1	6.27002
Male	2	1	6.0262
Male	2	1	7.47239
Male	2	1	5.91427
Male	2	1	6.6846
Male	2	1	7.74033
Male	2	1	7.68524
Male	2	1	8.12279
Male	2	1	10.2425
Male	2	1	6.28977
Male	2	1	11.6319
Male	2	1	8.17309
Male	2	1	6.18469
Male	2	1	5.13001
Male	2	1	8.58507
Male	2	1	5.03138
Male	2	1	7.71206
Male	2	1	8.93282
