## Supplementary material for "Sexual dimorphism of synaptonemal complex length among populations of threespine stickleback fish": Table S2

### Sheet: Sheet1
Table S2. Total SC length across the genome for each meiocyte from the Lake Washington population.
Sex	Slide ID	Meiocyte Number	Total SC Length
Female	1	1	140.021
Female	2	1	139.634
Female	3	1	146.342
Female	3	2	148.776
Female	4	1	138.407
Female	5	1	125.763
Female	6	1	128.125
Female	7	1	236.181
Female	7	2	205.455
Female	8	1	132.745
Female	9	1	140.079
Female	10	1	153.561
Female	10	2	166.284
Female	11	1	116.373
Female	11	2	133.291
Female	12	1	161.492
Female	13	1	133.528
Female	13	2	144.643
Male	14	1	107.94
Male	14	2	97.9766
Male	15	1	124.742
Male	15	2	101.418
Male	16	1	116.278
Male	16	2	109.396
Male	17	1	94.7374
Male	17	2	91.8315
Male	17	3	108.513
Male	18	1	101.084
Male	19	1	88.7839
Male	19	2	91.9344
Male	20	1	115.71
Male	20	2	108.193
Male	20	3	105.133
Male	21	1	104.739
Male	21	2	100.955
Male	21	3	87.2224
Male	22	1	100.468
Male	22	2	91.9634
Male	23	1	114.115
Male	23	2	104.006
Male	24	1	101.766
Male	24	2	116.49
Male	24	3	90.8768
Male	24	4	78.8453
Male	25	1	96.8631
Male	25	2	84.8135
Male	26	1	106.234
Male	26	2	92.5302
Male	26	3	97.2221
Male	26	4	98.5755
Male	26	5	91.4183
Male	27	1	89.3477
Male	27	2	81.8681
Male	27	3	95.2208
Male	28	1	106.879
Male	28	2	103.06
Male	28	3	93.9691
Male	28	4	111.597
Male	29	1	110.99
Male	29	2	108.283
Male	29	3	111.598
Male	29	4	107.343
Male	29	5	99.325
Male	30	1	116.373
Male	30	2	100.346
Male	30	3	111.076
Male	31	1	73.0286
Male	31	2	116.306
Male	31	3	106.926
Male	31	4	110.722
Male	32	1	103.525
Male	32	2	100.397
Male	32	3	107.19
Male	32	4	87.3111
Male	32	5	89.4615
Male	33	1	95.3197
Male	33	2	106.525
Male	33	3	113.701
Male	33	4	81.5865
Male	34	1	108.02
Male	34	2	87.0005
Male	35	1	104.557
Male	35	2	102.446
Male	36	1	111.941
Male	36	2	104.963
Male	36	3	97.3588
Male	37	1	107.271
Male	37	2	111.269
Male	37	3	113.446
Male	38	1	117.061
Male	38	2	104.513
Male	38	3	109.113
Male	39	1	121.382
Male	39	2	107.981
Male	39	3	125.847
Male	40	1	106.088
Male	40	2	110.964
Male	40	3	122.62
Male	40	4	122.453
Male	41	1	120.133
Male	42	1	93.3604
Male	42	2	97.0159
Male	43	1	106.364
Male	43	2	111.642
Male	43	3	113.762
Male	43	4	102.957
Male	44	1	115.845
Male	44	2	119.351
Male	44	3	113.946
Male	44	4	116.373
Male	44	5	114.803
