## Supplementary material for "Sexual dimorphism of synaptonemal complex length among populations of threespine stickleback fish": Table S1

### Sheet: Sheet1
Table S1. Total SC length across the genome for each meiocyte from the Port Gardner Bay population.
Sex	Slide ID	Meiocyte Number	Total SC Length
Female	28	1	239.285
Female	30	1	219.574
Female	29	2	204.582
Female	29	1	217.963
Female	27	1	176.944
Female	25	1	196.018
Female	23	1	221.634
Female	22	1	161.841
Female	18	1	167.849
Female	16	1	227.151
Female	13	1	191.352
Male	34	3	113.999
Male	34	2	122.895
Male	34	1	126.576
Male	32	3	127.991
Male	32	2	111.119
Male	32	1	120.256
Male	31	3	126.977
Male	31	2	122.726
Male	31	1	134.735
Male	30	1	124.497
Male	8	1	107.431
Male	5	3	141.725
Male	5	2	122.304
Male	5	1	166.085
Male	3	1	112.328
Male	2	1	154.81
